# Emergence of *optrA*-mediated linezolid resistance in multiple lineages and plasmids of *Enterococcus faecalis* revealed by long read sequencing

**DOI:** 10.1101/2020.02.28.969568

**Authors:** Martin P McHugh, Benjamin J Parcell, Kerry A Pettigrew, Geoff Toner, Elham Khatamzas, Anne Marie Karcher, Joanna Walker, Robert Weir, Danièle Meunier, Katie L Hopkins, Neil Woodford, Kate E Templeton, Stephen H Gillespie, Matthew TG Holden

## Abstract

**Objectives:** To characterise the genetic environment of *optrA* in linezolid-resistant *Enterococcus faecalis* isolates from Scotland.

**Methods:** Linezolid-resistant *E. faecalis* were identified in three Scottish Health Boards and confirmed to carry the *optrA* gene at the national reference laboratory. WGS was performed with short read (Illumina MiSeq) and long read (Oxford Nanopore MinION) technologies to generate complete genome assemblies. Illumina reads for 94 *E. faecalis* bloodstream isolates were used to place the *optrA*-positive isolates in a larger UK phylogeny.

**Results:** Six *optrA*-positive linezolid-resistant *E. faecalis* were isolated from urogenital samples in three Scottish Health Boards (2014-2017). No epidemiological links were identified between the patients, four were community-based, and only one had recent linezolid exposure. Reference-based mapping confirmed the isolates were genetically distinct (>13,900 core SNPs). *optrA* was located on a plasmid in each isolate and these plasmids showed limited nucleotide similarity. There was variable presence of transposable elements surrounding *optrA*, (including IS*1216*, IS*3*, and Tn*3*) and not always as a recognisable gene cassette. OptrA amino acid sequences were also divergent, resulting in four protein variants differing in 1-20 residues. One isolate belonged to ST16 and clustered with three other isolates in the UK collection (76-182 SNPs), otherwise the *optrA-*positive isolates were genetically distinct from the bloodstream isolates (>6,000 SNPs).

**Conclusions:** We report multiple variants of the linezolid resistance gene *optrA* in diverse *E. faecalis* strain and plasmid backgrounds, suggesting multiple introductions of the gene into the *E. faecalis* population and selection driving recent emergence.
