## Supplementary material for "Emergence of *optrA*-mediated linezolid resistance in multiple lineages and plasmids of *Enterococcus faecalis* revealed by long read sequencing": Table S2

### Sheet: Sheet1
Isolate	MiSeq reads accession	MiSeq reads (n)	Average mapped coverage depth*	Mapped MiSeq reads (n)*	MinION reads accession	MinION reads (n)	Hybrid assembly accession	Hybrid assembled genome size (bp)	Hybrid assembled contigs (n)	Hybrid assembly N50 (bp)	Hybrid average contig size (bp)	Hybrid largest contig (bp)	Hybrid assembly status	Annotated CDS (n)	CDS with length ≥90% to closest match (%)**
WE0254	ERR3959022	1337126	95.6151	1145239	ERR3959028	11402	to do	2994307	6	2834518	499051	2834518	Incomplete - circularised chromosome and one plasmid, another plasmid in four contigs	2890	98.3
WE0438	ERR3959023	1942486	139.264	1707917	ERR3959029	21029	to do	3030851	2	2969567	1.51543e+06	2969567	Complete - circularised chromosome and one plasmid	2831	97.4
WE0851	ERR3959024	1539288	115.779	1348642	ERR3959030	10450	to do	2866979	12	2761305	238915	2761305	Incomplete - three circularised plasmids, chromosome in nine contigs	2695	97.2
TM6294	ERR3959021	1745516	128.066	1589069	ERR3959027	15933	to do	2934591	3	2806453	978197	2806453	Complete - circularised chromosome and two plasmids	2737	98.2
BX5936	ERR3959019	2016326	156.927	1806168	ERR3959025	18519	to do	2927246	3	2806921	975749	2806921	Complete - circularised chromosome and two plasmids	2747	97.9
BX8117	ERR3959020	1562436	116.569	1382918	ERR3959026	182895	to do	3019890	3	2909278	1006630	2909278	Complete - circularised chromosome and two plasmids	2836	98.4
* MiSeq reads mapped to Enterococcus faecalis reference strain V583 chromosome (Genbank accession AE016830)
** Analysed using Ideel (https://github.com/mw55309/ideel), truncated CDS are suggestive of indel errors from long reads. These assemblies show low numbers of possibly truncated CDS indicating few indel errors.
